# Ribosomal L12 stalks recruit elongation factors to speed protein synthesis in *Escherichia coli*

**DOI:** 10.1101/2023.04.14.536948

**Authors:** Jennifer L. Hofmann, Theodore S. Yang, Alp M. Sunol, Roseanna N. Zia

## Abstract

Translating ribosomes must wait after each elongation step for a new ternary complex (EF-Tu·aa-tRNA·GTP) to arrive, facilitating rapid codon recognition testing. We recently showed that this wait-time rate-limits elongation in *Escherichia coli* due to competitive combinatoric searching through crowded cytoplasm by thousands of *E. coli*’s 42 unique ternary complexes. Here, we investigate whether ribosomal L12 subunits pool translation molecules to reduce this wait time. We mimic transport and reactions underlying elongation in a physiologically accurate, physically-resolved model of crowded cytoplasm. We find that L12 pre-loading as much as doubles translation rate by reducing diffusive search time. But more L12 is not always better: faster-growing bacteria tend to have fewer L12. We resolve this apparent contradiction by demonstrating tradeoffs between binding and novel sampling as a function of copy number in *E. coli*. Variable L12 copy numbers may thus have evolved for fast or slow bacterial growth as complementary survival strategies.
