## Supplementary material for "Ribosomal L12 stalks recruit elongation factors to speed protein synthesis in *Escherichia coli*": Data Table

### Sheet: TableS1
org_name	class	phylum	c	doubling_hr
Clostridium perfringens	Clostridia	Firmicutes	4	0.11
Clostridium perfringens str. 13	Clostridia	Firmicutes	4	0.12
Escherichia coli	Gammaproteobacteria	Proteobacteria	4	0.18
Escherichia coli	Gammaproteobacteria	Proteobacteria	4	0.21
Cronobacter sakazakii	Gammaproteobacteria	Proteobacteria	4	0.23
Vibrio parahaemolyticus	Gammaproteobacteria	Proteobacteria	4	0.23
Bacillus subtilis subsp. subtilis str. 168	Bacilli	Firmicutes	4	0.24
Vibrio alginolyticus	Gammaproteobacteria	Proteobacteria	4	0.25
Bacillus cereus	Bacilli	Firmicutes	4	0.26
Salmonella enterica	Gammaproteobacteria	Proteobacteria	4	0.29
Streptococcus thermophilus	Bacilli	Firmicutes	4	0.29
Aeromonas hydrophila	Gammaproteobacteria	Proteobacteria	4	0.33
Staphylococcus epidermidis ATCC 12228	Bacilli	Firmicutes	4	0.33
Geobacillus sp.	Bacilli	Firmicutes	4	0.34
Vibrio cholerae	Gammaproteobacteria	Proteobacteria	4	0.353333
Proteus vulgaris	Gammaproteobacteria	Proteobacteria	4	0.358333
Pseudomonas aeruginosa	Gammaproteobacteria	Proteobacteria	4	0.37
Salmonella enterica subsp. enterica serovar Typhimurium str. LT2	Gammaproteobacteria	Proteobacteria	4	0.37
Clostridium difficile	Clostridia	Firmicutes	4	0.38
Aeromonas hydrophila	Gammaproteobacteria	Proteobacteria	4	0.38
Alicyclobacillus acidocaldarius	Bacilli	Firmicutes	4	0.38
Shigella dysenteriae	Gammaproteobacteria	Proteobacteria	4	0.383333
Enterococcus faecalis	Bacilli	Firmicutes	4	0.41
Pseudomonas putida	Gammaproteobacteria	Proteobacteria	4	0.42
Streptococcus pyogenes serotype M1	Bacilli	Firmicutes	4	0.42
Bacillus thuringiensis serovar konkukian strain 97-27	Bacilli	Firmicutes	4	0.43
Haemophilus influenzae	Gammaproteobacteria	Proteobacteria	4	0.43
Lactobacillus johnsonii NCC 533	Bacilli	Firmicutes	4	0.43
Bacillus subtilis	Bacilli	Firmicutes	4	0.433333
Clostridium botulinum	Clostridia	Firmicutes	4	0.44
Bacillus megaterium	Bacilli	Firmicutes	4	0.44
Enterococcus faecium	Bacilli	Firmicutes	4	0.44
Vibrio cholerae	Gammaproteobacteria	Proteobacteria	4	0.44
Staphylococcus aureus	Bacilli	Firmicutes	4	0.45
Bacillus subtilis	Bacilli	Firmicutes	4	0.450096
Bacillus sp.	Bacilli	Firmicutes	4	0.46
Bacillus mycoides	Bacilli	Firmicutes	4	0.466667
Fusobacterium nucleatum	Fusobacteriia	Fusobacteria	4	0.47
Vibrio sp.	Gammaproteobacteria	Proteobacteria	4	0.48
Staphylococcus aureus subsp. aureus N315	Bacilli	Firmicutes	4	0.48
Pseudomonas fluorescens	Gammaproteobacteria	Proteobacteria	4	0.49
Acinetobacter sp. ADP1	Gammaproteobacteria	Proteobacteria	4	0.5
Vibrio fischeri ES114	Gammaproteobacteria	Proteobacteria	4	0.5
Serratia marcescens	Gammaproteobacteria	Proteobacteria	4	0.52
Streptococcus pneumoniae TIGR4	Bacilli	Firmicutes	4	0.52
Escherichia coli	Gammaproteobacteria	Proteobacteria	4	0.53319
Diplococcus mucosus	Betaproteobacteria	Proteobacteria	4	0.533333
Clostridium thermobutyricum	Clostridia	Firmicutes	4	0.54
Pseudomonas fluorescens	Gammaproteobacteria	Proteobacteria	4	0.571667
Bacillus licheniformis DSM 13 = ATCC 14580	Bacilli	Firmicutes	4	0.58
Neisseria gonorrhoeae FA 1090	Betaproteobacteria	Proteobacteria	4	0.58
Acinetobacter calcoaceticus	Gammaproteobacteria	Proteobacteria	4	0.59
Haemophilus influenzae	Gammaproteobacteria	Proteobacteria	4	0.593956
Bacillus subtilis	Bacilli	Firmicutes	4	0.6
Mannheimia succiniciproducens MBEL55E	Gammaproteobacteria	Proteobacteria	4	0.6
Lactococcus lactis subsp. lactis Il1403	Bacilli	Firmicutes	4	0.61
Lactobacillus bulgaricus	Bacilli	Firmicutes	4	0.616667
Serratia marcescens	Gammaproteobacteria	Proteobacteria	4	0.616667
Lactobacillus casei	Bacilli	Firmicutes	4	0.633333
Burkholderia pseudomallei K96243	Betaproteobacteria	Proteobacteria	4	0.65
Pseudomonas aeruginosa	Gammaproteobacteria	Proteobacteria	4	0.6614
Lactococcus lactis	Bacilli	Firmicutes	4	0.693147
Bacillus coagulans	Bacilli	Firmicutes	4	0.72
Neisseria meningitidis	Betaproteobacteria	Proteobacteria	4	0.72
Acinetobacter baumannii	Gammaproteobacteria	Proteobacteria	4	0.729629
Photorhabdus luminescens subsp. laumondii TTO1	Gammaproteobacteria	Proteobacteria	4	0.73
Shewanella oneidensis	Gammaproteobacteria	Proteobacteria	4	0.75
Actinobacillus pleuropneumoniae	Gammaproteobacteria	Proteobacteria	4	0.75
Burkholderia mallei ATCC 23344	Betaproteobacteria	Proteobacteria	4	0.75
Vibrio vulnificus	Gammaproteobacteria	Proteobacteria	4	0.752575
Campylobacter jejuni	Epsilonproteobacteria	Proteobacteria	4	0.79
Streptococcus agalactiae 2603V/R	Bacilli	Firmicutes	4	0.8
Caminibacter mediatlanticus	Epsilonproteobacteria	Proteobacteria	4	0.83
Chromobacterium violaceum ATCC 12472	Betaproteobacteria	Proteobacteria	4	0.83
Salmonella enterica	Gammaproteobacteria	Proteobacteria	4	0.83311
Thiomicrospira crunogena	Gammaproteobacteria	Proteobacteria	4	0.87
Deinococcus geothermalis	Deinococci	Deinococcus-Thermus	4	0.92
Bacillus amyloliquefaciens	Bacilli	Firmicutes	4	0.924196
Mannheimia succiniciproducens	Gammaproteobacteria	Proteobacteria	4	0.962704
Pseudomonas putida	Gammaproteobacteria	Proteobacteria	4	0.962704
Clostridium acetobutylicum ATCC 824	Clostridia	Firmicutes	4	0.97
Shewanella oneidensis	Gammaproteobacteria	Proteobacteria	4	0.997551
Mycoplasma pulmonis UAB CTIP	Mollicutes	Tenericutes	4	1
Pasteurella multocida subsp. multocida str. Pm70	Gammaproteobacteria	Proteobacteria	4	1
Ralstonia solanacearum GMI1000	Betaproteobacteria	Proteobacteria	4	1
Wolinella succinogenes	Epsilonproteobacteria	Proteobacteria	4	1
Lactobacillus acidophilus	Bacilli	Firmicutes	4	1.1
Streptococcus mutans UA159	Bacilli	Firmicutes	4	1.1
Lactobacillus plantarum WCFS1	Bacilli	Firmicutes	4	1.12
Lactobacillus plantarum	Bacilli	Firmicutes	4	1.15525
Arcobacter butzleri	Epsilonproteobacteria	Proteobacteria	4	1.22
Erwinia amylovora	Gammaproteobacteria	Proteobacteria	4	1.24
Staphylococcus aureus	Bacilli	Firmicutes	4	1.26027
Shewanella sp.	Gammaproteobacteria	Proteobacteria	4	1.28
Lactobacillus delbrucki	Bacilli	Firmicutes	4	1.38333
Campylobacter jejuni	Epsilonproteobacteria	Proteobacteria	4	1.5
Ureaplasma urealyticum	Mollicutes	Tenericutes	4	1.5
Bacillus anthracis str. Ames	Bacilli	Firmicutes	4	1.51
Phytomonas glycinea	Gammaproteobacteria	Proteobacteria	4	1.58333
Shewanella gelidimarina	Gammaproteobacteria	Proteobacteria	4	1.64
Photobacterium frigidiphilum	Gammaproteobacteria	Proteobacteria	4	1.65
Pseudomonas syringae pv. tomato DC3000	Gammaproteobacteria	Proteobacteria	4	1.67
Mycoplasma mycoides subsp. mycoides SC	Mollicutes	Tenericutes	4	1.7
Photobacterium profundum SS9	Gammaproteobacteria	Proteobacteria	4	1.7
Haemophilus ducreyi 35000HP	Gammaproteobacteria	Proteobacteria	4	1.8
Yersinia pestis	Gammaproteobacteria	Proteobacteria	4	1.81754
Allisonella histaminiformans	Negativicutes	Firmicutes	4	1.83
Arthrobacter sp.	Actinobacteria	Actinobacteria	4	1.83
Shewanella donghaensis	Gammaproteobacteria	Proteobacteria	4	2
Pseudoalteromonas haloplanktis	Gammaproteobacteria	Proteobacteria	4	2.04
Pectobacterium atrosepticum	Gammaproteobacteria	Proteobacteria	4	2.31
Helicobacter pylori	Epsilonproteobacteria	Proteobacteria	4	2.39
Mycoplasma gallisepticum str. R	Mollicutes	Tenericutes	4	2.45
Yersinia pseudotuberculosis	Gammaproteobacteria	Proteobacteria	4	2.54
Colwellia psychrerythraea	Gammaproteobacteria	Proteobacteria	4	2.96
Clostridium acetobutylicum	Clostridia	Firmicutes	4	2.96627
Mycoplasma capricolum	Mollicutes	Tenericutes	4	3.03
Deinococcus radiodurans	Deinococci	Deinococcus-Thermus	4	3.09441
Clostridium beijerinckii	Clostridia	Firmicutes	4	3.13046
Mycoplasma mobile 163K	Mollicutes	Tenericutes	4	3.2
Herminiimonas sp.	Betaproteobacteria	Proteobacteria	4	3.46
Borreliella burgdorferi	Spirochaetia	Spirochaetes	4	4
Helicobacter hepaticus ATCC 51449	Epsilonproteobacteria	Proteobacteria	4	4.2
Mycoplasma pneumoniae	Mollicutes	Tenericutes	4	4.22
Delftia acidovorans	Betaproteobacteria	Proteobacteria	4	4.62
Chromohalobacter salexigens	Gammaproteobacteria	Proteobacteria	4	5.77623
Mycoplasma hyopneumoniae 232	Mollicutes	Tenericutes	4	6.4
Bacillus tusciae	Bacilli	Firmicutes	4	6.5
Verminephrobacter eiseniae	Betaproteobacteria	Proteobacteria	4	6.5
Anaplasma phagocytophilum	Alphaproteobacteria	Proteobacteria	4	7
Aromatoleum aromaticum	Betaproteobacteria	Proteobacteria	4	8
Aeromonas salmonicida	Gammaproteobacteria	Proteobacteria	4	8.18
Nautilia profundicola	Epsilonproteobacteria	Proteobacteria	4	10.47
Oenococcus oeni	Bacilli	Firmicutes	4	10.5
Acidovorax avenae	Betaproteobacteria	Proteobacteria	4	11
Arthrobacter glacialis	Actinobacteria	Actinobacteria	4	11.11
Mycoplasma genitalium	Mollicutes	Tenericutes	4	11.9
Gemmatimonas aurantiaca	Gemmatimonadetes	Gemmatimonadetes	4	12
Psychromonas ingrahamii	Gammaproteobacteria	Proteobacteria	4	12
Ehrlichia chaffeensis	Alphaproteobacteria	Proteobacteria	4	19
Rhodoferax antarcticus	Betaproteobacteria	Proteobacteria	4	20.04
Anaplasma marginale	Alphaproteobacteria	Proteobacteria	4	21.6
Rhodoferax ferrireducens	Betaproteobacteria	Proteobacteria	4	22.7
Sodalis glossinidius	Gammaproteobacteria	Proteobacteria	4	26
Ehrlichia canis	Alphaproteobacteria	Proteobacteria	4	28
Candidatus Pelagibacter ubique	Alphaproteobacteria	Proteobacteria	4	28.7
Buchnera aphidicola (Baizongia pistaciae)	Gammaproteobacteria	Proteobacteria	4	35.4
Buchnera aphidicola str. Sg (Schizaphis graminum)	Gammaproteobacteria	Proteobacteria	4	35.4
Pelagibacter ubique	Alphaproteobacteria	Proteobacteria	4	40.5349
Thermus thermophilus	Deinococci	Deinococcus-Thermus	6	0.29
Hydrogenobacter hydrogenophilus	Aquificae	Aquificae	6	0.38
Staphylococcus albus	Bacilli	Firmicutes	6	0.408333
Bacteroides fragilis	Bacteroidia	Bacteroidetes	6	0.44
Streptomyces coelicolor	Actinobacteria	Actinobacteria	6	0.500002
Corynebacterium diphtheriae	Actinobacteria	Actinobacteria	6	0.566667
Thermosipho africanus	Thermotogae	Thermotogae	6	0.6
Corynebacterium pseudodiphtheriae	Actinobacteria	Actinobacteria	6	0.616667
Thermus aquaticus	Deinococci	Deinococcus-Thermus	6	0.69
Thermoanaerobium brockii	Clostridia	Firmicutes	6	0.69
Marinobacter alkaliphilus	Gammaproteobacteria	Proteobacteria	6	0.75
Methylobacillus flagellatus	Betaproteobacteria	Proteobacteria	6	0.85
Thermotoga petrophila	Thermotogae	Thermotogae	6	0.88
Deferribacter abyssi	Deferribacteres	Deferribacteres	6	0.92
Gluconobacter oxydans 621H	Alphaproteobacteria	Proteobacteria	6	0.94
Thermotoga naphthophila	Thermotogae	Thermotogae	6	0.96
Deferribacter thermophilus	Deferribacteres	Deferribacteres	6	1.06
Thermoanaerobacter yonseiensis	Clostridia	Firmicutes	6	1.06
Caldanaerobacter subterraneus subsp. tengcongensis	Clostridia	Firmicutes	6	1.08
Sulfurihydrogenibium rodmanii	Aquificae	Aquificae	6	1.16
Corynebacterium glutamicum	Actinobacteria	Actinobacteria	6	1.17
Thermocrinis ruber	Aquificae	Aquificae	6	1.18
Thermoanaerobacter wiegelii	Clostridia	Firmicutes	6	1.2
Hydrogenobacter acidophilus	Aquificae	Aquificae	6	1.2
Thermotoga maritima	Thermotogae	Thermotogae	6	1.2
Thermotoga maritima	Thermotogae	Thermotogae	6	1.24891
Thermoanaerobacter pseudethanolicus	Clostridia	Firmicutes	6	1.25
Thermotoga maritima	Thermotogae	Thermotogae	6	1.25
Sulfurihydrogenibium kristjanssonii	Aquificae	Aquificae	6	1.31
Sulfurihydrogenibium subterraneum	Aquificae	Aquificae	6	1.33
Petrotoga olearia	Thermotogae	Thermotogae	6	1.33
Bordetella bronchiseptica RB50	Betaproteobacteria	Proteobacteria	6	1.33
Aquifex aeolicus	Aquificae	Aquificae	6	1.4
Caulobacter vibrioides	Alphaproteobacteria	Proteobacteria	6	1.42
Hydrogenivirga caldilitoris	Aquificae	Aquificae	6	1.43
Chlorobium tepidum	Chlorobia	Chlorobi	6	1.44
Nitratiruptor tergarcus	Epsilonproteobacteria	Proteobacteria	6	1.44
Bacteroides thetaiotaomicron VPI-5482	Bacteroidia	Bacteroidetes	6	1.47
Sinorhizobium meliloti 1021	Alphaproteobacteria	Proteobacteria	6	1.5
Bifidobacterium longum NCC2705	Actinobacteria	Actinobacteria	6	1.51
Ruegeria pomeroyi	Alphaproteobacteria	Proteobacteria	6	1.65
Thermus ruber	Deinococci	Deinococcus-Thermus	6	1.67
Rhizobium trifolii	Alphaproteobacteria	Proteobacteria	6	1.68333
Symbiobacterium toebii	Clostridia	Firmicutes	6	1.69
Zymomonas mobilis	Alphaproteobacteria	Proteobacteria	6	1.7
Kosmotoga olearia	Thermotogae	Thermotogae	6	1.72
Fervidobacterium nodosum	Thermotogae	Thermotogae	6	1.75
Dethiosulfovibrio peptidovorans	Synergistia	Synergistetes	6	1.76
Rhizobium etli	Alphaproteobacteria	Proteobacteria	6	1.76213
Magnetospirillum bellicus	Alphaproteobacteria	Proteobacteria	6	1.77
Zymomonas mobilis	Alphaproteobacteria	Proteobacteria	6	1.82407
Hydrogenobacter thermophilus	Aquificae	Aquificae	6	1.9
Ammonifex degensii	Clostridia	Firmicutes	6	1.9
Heliobacterium modesticaldum	Clostridia	Firmicutes	6	1.92
Hydrogenobacter thermophilus	Aquificae	Aquificae	6	1.92541
Thermosipho melanesiensis	Thermotogae	Thermotogae	6	1.93
Desulfobacterium autotrophicum	Deltaproteobacteria	Proteobacteria	6	1.96
Brucella suis 1330	Alphaproteobacteria	Proteobacteria	6	2
Carboxydothermus hydrogenoformans	Clostridia	Firmicutes	6	2
Chlamydia abortus S26/3	Chlamydiia	Chlamydiae	6	2
Chlamydia pneumoniae	Chlamydiia	Chlamydiae	6	2
Chlamydia trachomatis	Chlamydiia	Chlamydiae	6	2
Chlamydophila caviae GPIC	Chlamydiia	Chlamydiae	6	2
Alcanivorax borkumensis	Gammaproteobacteria	Proteobacteria	6	2.01
Streptomyces coelicolor A3(2)	Actinobacteria	Actinobacteria	6	2.04
Agrobacterium tumefaciens	Alphaproteobacteria	Proteobacteria	6	2.1
Paracoccus denitrificans	Alphaproteobacteria	Proteobacteria	6	2.1
Hydrogenobacter subterraneus	Aquificae	Aquificae	6	2.17
Acidimicrobium ferrooxidans	Acidimicrobiia	Actinobacteria	6	2.2
Selenomonas bovis	Negativicutes	Firmicutes	6	2.3
Chloroflexus aurantiacus	Chloroflexia	Chloroflexi	6	2.31
Sulfurihydrogenibium yellowstonense	Aquificae	Aquificae	6	2.39
Chlamydia trachomatis	Chlamydiia	Chlamydiae	6	2.4
Chlorobium tepidum TLS	Chlorobia	Chlorobi	6	2.4
Legionella pneumophila subsp. pneumophila str. Philadelphia 1	Gammaproteobacteria	Proteobacteria	6	2.4
Mesorhizobium loti	Alphaproteobacteria	Proteobacteria	6	2.4
Symbiobacterium thermophilum	Clostridia	Firmicutes	6	2.41
Rubrobacter xylanophilus	Rubrobacteria	Actinobacteria	6	2.46
Dictyoglomus thermophilum	Dictyoglomia	Dictyoglomi	6	2.47
Thiobacillus caldus	Acidithiobacillia	Proteobacteria	6	2.48
Clostridium thermocellum	Clostridia	Firmicutes	6	2.5
Sulfurihydrogenibium azorense	Aquificae	Aquificae	6	2.5
Desulfuromonas acetoxidans	Deltaproteobacteria	Proteobacteria	6	2.57
Psychrobacter cryopegella	Gammaproteobacteria	Proteobacteria	6	2.62
Selenomonas lipolytica	Negativicutes	Firmicutes	6	2.79
Thermotoga elfii	Thermotogae	Thermotogae	6	2.8
Thermoanaerobacter siderophilus	Clostridia	Firmicutes	6	2.89
Bartonella henselae str. Houston-1	Alphaproteobacteria	Proteobacteria	6	3
Francisella tularensis	Gammaproteobacteria	Proteobacteria	6	3
Thermotoga lettingae	Thermotogae	Thermotogae	6	3.14
Sphingopyxis alaskensis	Alphaproteobacteria	Proteobacteria	6	3.3
Persephonella marina	Aquificae	Aquificae	6	3.35
Rhodobacter sphaeroides	Alphaproteobacteria	Proteobacteria	6	3.4
Thermotoga hypogea	Thermotogae	Thermotogae	6	3.45
Natranaerobius thermophilus	Clostridia	Firmicutes	6	3.5
Thermoanaerobacter pentosaceus	Clostridia	Firmicutes	6	3.6
Synechococcus sp. PCC 7002	NA	Cyanobacteria	6	3.8
Rhodospirillum rubrum	Alphaproteobacteria	Proteobacteria	6	3.8
Myxococcus xanthus	Deltaproteobacteria	Proteobacteria	6	4
Rickettsia conorii str. Malish 7	Alphaproteobacteria	Proteobacteria	6	4
Dinoroseobacter shibae	Alphaproteobacteria	Proteobacteria	6	4.08
Thermobaculum terrenum	NA	NA	6	4.09
Gramella forsetii	Flavobacteriia	Bacteroidetes	6	4.17
Methylobacterium extorquens	Alphaproteobacteria	Proteobacteria	6	4.2
Oceanotoga teriensis	Thermotogae	Thermotogae	6	4.6
Acidothermus cellulolyticus	Actinobacteria	Actinobacteria	6	4.6
Moorella thermoacetica	Clostridia	Firmicutes	6	5
Propionibacterium acnes KPA171202	Actinobacteria	Actinobacteria	6	5.1
Rhodococcus jostii	Actinobacteria	Actinobacteria	6	5.3
Thermosynechococcus elongatus BP-1	NA	Cyanobacteria	6	5.4
Psychrobacter sp.	Gammaproteobacteria	Proteobacteria	6	5.45
Leifsonia xyli subsp. xyli str. CTCB07	Actinobacteria	Actinobacteria	6	5.5
Nitrosomonas europaea ATCC 19718	Betaproteobacteria	Proteobacteria	6	5.5
Bartonella quintana str. Toulouse	Alphaproteobacteria	Proteobacteria	6	6
Geobacter sulfurreducens PCA	Deltaproteobacteria	Proteobacteria	6	6
Sorangium cellulosum	Deltaproteobacteria	Proteobacteria	6	6
Trichormus variabilis	NA	Cyanobacteria	6	6.10086
Thermotoga subterranea	Thermotogae	Thermotogae	6	6.3
Synechocystis sp. PCC 6803	NA	Cyanobacteria	6	6.6
Anabaena variabilis	NA	Cyanobacteria	6	8
Thermotoga caldifontis	Thermotogae	Thermotogae	6	8.02
Thermotoga profunda	Thermotogae	Thermotogae	6	8.22
Thermoanaerobacterium aciditolerans	Clostridia	Firmicutes	6	8.6
Rickettsia prowazekii	Alphaproteobacteria	Proteobacteria	6	8.8
Synechococcus lividus	NA	Cyanobacteria	6	8.91
Anaeromyxobacter dehalogenans	Deltaproteobacteria	Proteobacteria	6	9.2
Microcystis aeruginosa	NA	Cyanobacteria	6	9.50602
Coxiella burnetii RSA 493	Gammaproteobacteria	Proteobacteria	6	9.6
Anabaena oscillarioides	NA	Cyanobacteria	6	9.9021
Mycobacterium avium subsp. paratuberculosis K-10	Actinobacteria	Actinobacteria	6	10
Rhodopirellula baltica	Planctomycetia	Planctomycetes	6	10
Pelotomaculum thermopropionicum	Clostridia	Firmicutes	6	10.05
Leptospira interrogans serovar Lai str. 56601	Spirochaetia	Spirochaetes	6	10.23
Porphyromonas gingivalis	Bacteroidia	Bacteroidetes	6	10.3455
Rhodopseudomonas palustris	Alphaproteobacteria	Proteobacteria	6	10.7
Microcystis aeruginosa UTEX LB 2388	NA	Cyanobacteria	6	11.1424
Geobacter sulfurreducens	Deltaproteobacteria	Proteobacteria	6	11.5525
Bradyrhizobium japonicum	Alphaproteobacteria	Proteobacteria	6	11.9922
Anaeromyxobacter dehalogenans	Deltaproteobacteria	Proteobacteria	6	12
Petrotoga mobilis	Thermotogae	Thermotogae	6	12
Synechocystis sp. PCC 6803	NA	Cyanobacteria	6	12
Dictyoglomus sp.	Dictyoglomia	Dictyoglomi	6	12.88
Desulfovibrio vulgaris	Deltaproteobacteria	Proteobacteria	6	13.9
Anabaena variabilis	NA	Cyanobacteria	6	13.91
Salinibacter ruber	NA	Bacteroidetes	6	14
Wolbachia endosymbiont strain TRS of Brugia malayi	Alphaproteobacteria	Proteobacteria	6	14
Synechococcus sp. WH 7803	NA	Cyanobacteria	6	14.46
Mycobacterium tuberculosis	Actinobacteria	Actinobacteria	6	14.6853
Nostoc sp. PCC 7120	NA	Cyanobacteria	6	16
Nitrobacter winogradskyi	Alphaproteobacteria	Proteobacteria	6	16.08
Synechococcus sp. WH 8102	NA	Cyanobacteria	6	16.63
Prochlorococcus marinus subsp. marinus str. CCMP1375	NA	Cyanobacteria	6	16.8
Rickettsia typhi str. Wilmington	Alphaproteobacteria	Proteobacteria	6	17.6
Anabaena cylindrica PCC 7122	NA	Cyanobacteria	6	17.8877
Mycobacterium tuberculosis	Actinobacteria	Actinobacteria	6	19
Anabaena sp.	NA	Cyanobacteria	6	19.1847
Dehalococcoides mccartyi 195	Dehalococcoidia	Chloroflexi	6	19.2
Nostoc muscorum	NA	Cyanobacteria	6	19.63
Bradyrhizobium diazoefficiens USDA 110	Alphaproteobacteria	Proteobacteria	6	20
Desulfotomaculum reducens	Clostridia	Firmicutes	6	20
Herpetosiphon aurantiacus	Chloroflexia	Chloroflexi	6	20
Microcystis aeruginosa	NA	Cyanobacteria	6	20.5377
Anabaena variabilis	NA	Cyanobacteria	6	21.3276
Psychroflexus torquis	Flavobacteriia	Bacteroidetes	6	23.31
Mycobacterium bovis AF2122/97	Actinobacteria	Actinobacteria	6	23.4
Prochlorococcus marinus subsp. pastoris str. NATL1	NA	Cyanobacteria	6	25.2
Prochlorococcus marinus subsp. pastoris str. CCMP1986	NA	Cyanobacteria	6	26.61
Desulfotalea psychrophila LSv54	Deltaproteobacteria	Proteobacteria	6	27
Syntrophus aciditrophicus	Deltaproteobacteria	Proteobacteria	6	27
Tropheryma whipplei str. Twist	Actinobacteria	Actinobacteria	6	28
Desulfotalea psychrophila	Deltaproteobacteria	Proteobacteria	6	28.66
Synechocystis PCC6803	NA	Cyanobacteria	6	28.8811
Acaryochloris marina	NA	Cyanobacteria	6	31.35
Clostridium thermoaceticum	Clostridia	Firmicutes	6	36
Acaryochloris marina	NA	Cyanobacteria	6	45
Anabaena cylindrica	NA	Cyanobacteria	6	56
Anabaena bergii LIE02AB	NA	Cyanobacteria	6	63.253
Syntrophobacter fumaroxidans	Deltaproteobacteria	Proteobacteria	6	98
Methylococcus capsulatus	Gammaproteobacteria	Proteobacteria	6	119
Methylosinus trichosporium	Alphaproteobacteria	Proteobacteria	6	131
Mycobacterium leprae	Actinobacteria	Actinobacteria	6	240
Acidithiobacillus ferrooxidans	Acidithiobacillia	Proteobacteria	6	386.11
Synechococcus sp.	NA	Cyanobacteria	8	1.28519
Synechococcus sp. UTEX 2973	NA	Cyanobacteria	8	2.1
Synechococcus elongatus PCC 7942	NA	Cyanobacteria	8	4.9
Synechococcus elongatus PCC 6301	NA	Cyanobacteria	8	5.4
Synechococcus elongatus PCC 6301	NA	Cyanobacteria	8	5.4
Aphanothece stagnina	NA	Cyanobacteria	8	7.70164
Microcystis flos-aquae	NA	Cyanobacteria	8	10.0821
Synechococcus sp. WH 8102	NA	Cyanobacteria	8	10.3
Chroococcus minutus	NA	Cyanobacteria	8	12.3226
Microcystis ichthyoblabe	NA	Cyanobacteria	8	12.6027
Crocosphaera watsonii	NA	Cyanobacteria	8	13.8629
Synechococcus sp. WH 8012	NA	Cyanobacteria	8	16.31
Synechococcus sp.	NA	Cyanobacteria	8	16.6355
Synechococcus elongatus PCC 6301	NA	Cyanobacteria	8	18.2808
Synechococcus sp.	NA	Cyanobacteria	8	20.77
Trichodesmium erythraeum IMS101	NA	Cyanobacteria	8	21.5766
Synechococcus sp. CCMP839	NA	Cyanobacteria	8	24.68
Trichodesmium erythraeum	NA	Cyanobacteria	8	25
Synechococcus sp. WH 6501	NA	Cyanobacteria	8	30.24
Trichodesmium erythraeum	NA	Cyanobacteria	8	66.5421
Microcystis wesenbergii	NA	Cyanobacteria	8	69.3147
Gloeobacter violaceus	Gloeobacteria	Cyanobacteria	8	73
Microcystis viridis	NA	Cyanobacteria	8	99.021
